# Anemia and tissue hypoxia are major determinants of malarial hypelactatemia

**DOI:** 10.1101/2024.10.22.619641

**Authors:** Athina Georgiadou, Chae Eun Yoon, Huanghehui Yu, William H. Pearson, Aika Ueno, Stefan Ebmeier, the SCRIPT Study Investigators, Gerald J. Larrouy-Maumus, Aubrey J. Cunnington

## Abstract

Hyperlactatemia, a key marker of severe malaria, is closely linked to increased mortality, though the exact mechanisms remain unclear. It may result from increased lactate production due to tissue hypoxia or reduced lactate clearance from organ dysfunction. This study used *Plasmodium yoelii* 17XL (Py17XL) murine model of severe malaria, which closely mimics hyperlactatemia seen in human cases, to investigate the contributions of severe anemia and infection-related organ dysfunction to hyperlactatemia. Non-infectious anemia models were also included for comparison. Anemia was found to elevate lactate in both malaria-infected and non-infectious models, but Py17XL infected mice showed higher lactate levels, indicating that anemia alone doesn’t fully explain hyperlactatemia. Evidence of tissue hypoxia, particularly in the liver, kidney, and gut, was seen with hypoxyprobe staining and upregulated hypoxia-inducible factor 1-alpha (HIF-1α), suggesting that hypoxia drives increased glycolysis and lactate production. Impaired lactate clearance may also play a role, as infected mice showed signs of liver and kidney dysfunction accompanied by reduced clearance of ^13^C_3_-labeled sodium-L-Lactate. Whole blood transfusion combined with artesunate significantly improved lactate clearance compared to artesunate alone, underscoring the importance of addressing anemia in treatment. A link between intestinal damage and hyperlactatemia was suggested by correlations between trefoil factor 3 (TFF3), a marker of gut injury, and lactate levels in human samples. Our findings highlight the multifactorial origin of hyperlactatemia in malaria, driven primarily by anemia and tissue hypoxia, pointing to the need for therapies targeting both aspects to reduce mortality in severe cases.
