## Supplemental File 1 for "Anemia and tissue hypoxia are major determinants of malarial hypelactatemia"

	FIRST NAME	LAST NAME	INSTITUTION	Conceptualization	Data Curation	Formal Analysis	Funding Acquisition	Investigation	Methodology	Project Administration	Resources	Software	Supervision	Validation	Visualization	Writing – Original Draft Preparation	Writing – Review & Editing
1	Bahadur	Anjum	BARTS HEALTH NHS TRUST	NA	NA	NA	NA	NA	NA	NA	NA	NA	X	NA	NA	NA	NA
2	Evangeline	Blaiklock	BARTS HEALTH NHS TRUST	NA	NA	NA	NA	X	NA	X	NA	NA	NA	NA	NA	NA	NA
3	Safaa	Eldeeb	BARTS HEALTH NHS TRUST	NA	NA	NA	NA	X	NA	NA	NA	NA	NA	NA	NA	NA	NA
4	Aimee-Louise	Hamlin	BARTS HEALTH NHS TRUST	NA	NA	NA	NA	X	NA	NA	NA	NA	NA	NA	NA	NA	NA
5	John	Ho	BARTS HEALTH NHS TRUST	NA	NA	NA	NA	NA	NA	NA	NA	NA	X	NA	NA	NA	NA
6	Mildred	Iro	BARTS HEALTH NHS TRUST	NA	NA	NA	NA	NA	NA	NA	NA	NA	X	NA	NA	NA	NA
7	Madiha	Islam	BARTS HEALTH NHS TRUST	NA	NA	NA	NA	X	NA	NA	NA	NA	NA	NA	NA	NA	NA
8	Nosheen	Khalid	BARTS HEALTH NHS TRUST	NA	NA	NA	NA	X	NA	NA	NA	NA	NA	NA	NA	NA	NA
9	Ivone	Lancoma-Malcolm	BARTS HEALTH NHS TRUST	NA	NA	NA	NA	X	NA	X	NA	NA	NA	NA	NA	NA	NA
10	Susan	Liebeschuetz	BARTS HEALTH NHS TRUST	NA	NA	NA	NA	NA	NA	NA	NA	NA	X	NA	NA	NA	NA
11	Mark	Melzer	BARTS HEALTH NHS TRUST	NA	NA	NA	NA	NA	NA	NA	NA	NA	X	NA	NA	NA	NA
12	Nicolene	Plaatjies	BARTS HEALTH NHS TRUST	NA	NA	NA	NA	X	NA	NA	NA	NA	NA	NA	NA	NA	NA
13	Conor	Reid	BARTS HEALTH NHS TRUST	NA	NA	NA	NA	X	NA	X	NA	NA	NA	NA	NA	NA	NA
14	Kevin	Samuels	BARTS HEALTH NHS TRUST	NA	NA	NA	NA	X	NA	NA	NA	NA	NA	NA	NA	NA	NA
15	Farah	Sheikh	BARTS HEALTH NHS TRUST	NA	NA	NA	NA	X	NA	NA	NA	NA	NA	NA	NA	NA	NA
16	Theresa	Simangan	BARTS HEALTH NHS TRUST	NA	NA	NA	NA	X	NA	NA	NA	NA	NA	NA	NA	NA	NA
17	Grace	Wild	BARTS HEALTH NHS TRUST	NA	NA	NA	NA	X	NA	X	NA	NA	NA	NA	NA	NA	NA
18	Alisa	Alasevice	CHELSEA AND WESTMINSTER HOSPITAL NHS FOUNDATION TRUST	NA	NA	NA	NA	X	NA	X	NA	NA	NA	NA	NA	NA	NA
19	Tahira	Bilal	CHELSEA AND WESTMINSTER HOSPITAL NHS FOUNDATION TRUST	NA	NA	NA	NA	X	NA	X	NA	NA	NA	NA	NA	NA	NA
20	Rhian	Bull	CHELSEA AND WESTMINSTER HOSPITAL NHS FOUNDATION TRUST	NA	NA	NA	NA	X	NA	NA	NA	NA	NA	NA	NA	NA	NA
21	Jaime	Carungcong	CHELSEA AND WESTMINSTER HOSPITAL NHS FOUNDATION TRUST	NA	NA	NA	NA	X	NA	NA	NA	NA	NA	NA	NA	NA	NA
22	Mia	Cokljat	CHELSEA AND WESTMINSTER HOSPITAL NHS FOUNDATION TRUST	NA	NA	NA	NA	X	NA	NA	NA	NA	NA	NA	NA	NA	NA
23	Leah	Flores	CHELSEA AND WESTMINSTER HOSPITAL NHS FOUNDATION TRUST	NA	NA	NA	NA	X	NA	NA	NA	NA	NA	NA	NA	NA	NA
24	Emily	Futter	CHELSEA AND WESTMINSTER HOSPITAL NHS FOUNDATION TRUST	NA	NA	NA	NA	X	NA	X	NA	NA	NA	NA	NA	NA	NA
25	Eleanor	Giles	CHELSEA AND WESTMINSTER HOSPITAL NHS FOUNDATION TRUST	NA	NA	NA	NA	X	NA	NA	NA	NA	NA	NA	NA	NA	NA
26	Martin	Gray	CHELSEA AND WESTMINSTER HOSPITAL NHS FOUNDATION TRUST	NA	NA	NA	NA	NA	NA	NA	NA	NA	X	NA	NA	NA	NA
27	Jessica	Longley	CHELSEA AND WESTMINSTER HOSPITAL NHS FOUNDATION TRUST	NA	NA	NA	NA	X	NA	NA	NA	NA	NA	NA	NA	NA	NA
28	Nabeela	Mughal	CHELSEA AND WESTMINSTER HOSPITAL NHS FOUNDATION TRUST	NA	NA	NA	NA	NA	NA	NA	NA	NA	X	NA	NA	NA	NA
29	Kribashnie	Nundlall	CHELSEA AND WESTMINSTER HOSPITAL NHS FOUNDATION TRUST	NA	NA	NA	NA	X	NA	X	NA	NA	NA	NA	NA	NA	NA
30	Rhianna	Sheridan	CHELSEA AND WESTMINSTER HOSPITAL NHS FOUNDATION TRUST	NA	NA	NA	NA	X	NA	NA	NA	NA	NA	NA	NA	NA	NA
31	Esther	Babalola	GUY'S AND ST THOMAS' NHS FOUNDATION TRUST	NA	NA	NA	NA	X	NA	X	NA	NA	NA	NA	NA	NA	NA
32	Mae Angeli	Bacalla	GUY'S AND ST THOMAS' NHS FOUNDATION TRUST	NA	NA	NA	NA	X	NA	X	NA	NA	NA	NA	NA	NA	NA
33	Michael	Bell	GUY'S AND ST THOMAS' NHS FOUNDATION TRUST	NA	NA	NA	NA	X	NA	NA	NA	NA	NA	NA	NA	NA	NA
34	Karen	Bisnauthsing	GUY'S AND ST THOMAS' NHS FOUNDATION TRUST	NA	NA	NA	NA	NA	NA	X	NA	NA	NA	NA	NA	NA	NA
35	Jonathan	Cohen	GUY'S AND ST THOMAS' NHS FOUNDATION TRUST	NA	NA	NA	NA	NA	NA	NA	NA	NA	X	NA	NA	NA	NA
36	Jeena	Jacob	GUY'S AND ST THOMAS' NHS FOUNDATION TRUST	NA	NA	NA	NA	X	NA	X	NA	NA	NA	NA	NA	NA	NA
37	Isabella	Jenkins	GUY'S AND ST THOMAS' NHS FOUNDATION TRUST	NA	NA	NA	NA	X	NA	NA	NA	NA	NA	NA	NA	NA	NA
38	Sherin	John	GUY'S AND ST THOMAS' NHS FOUNDATION TRUST	NA	NA	NA	NA	X	NA	X	NA	NA	NA	NA	NA	NA	NA
39	Thomas	Juniper	GUY'S AND ST THOMAS' NHS FOUNDATION TRUST	NA	NA	NA	NA	X	NA	X	NA	NA	NA	NA	NA	NA	NA
40	Julia	Kenny	GUY'S AND ST THOMAS' NHS FOUNDATION TRUST	NA	NA	NA	NA	NA	NA	NA	NA	NA	X	NA	NA	NA	NA
41	William	Malcher	GUY'S AND ST THOMAS' NHS FOUNDATION TRUST	NA	NA	NA	NA	X	NA	X	NA	NA	NA	NA	NA	NA	NA
42	Abirami	Manian	GUY'S AND ST THOMAS' NHS FOUNDATION TRUST	NA	NA	NA	NA	X	NA	X	NA	NA	NA	NA	NA	NA	NA
43	Lauren	Martinez	GUY'S AND ST THOMAS' NHS FOUNDATION TRUST	NA	NA	NA	NA	X	NA	X	NA	NA	NA	NA	NA	NA	NA
44	Nuria	Martinez-Alier	GUY'S AND ST THOMAS' NHS FOUNDATION TRUST	NA	NA	NA	NA	NA	NA	NA	NA	NA	X	NA	NA	NA	NA
45	Claire	Mason	GUY'S AND ST THOMAS' NHS FOUNDATION TRUST	NA	NA	NA	NA	X	NA	X	NA	NA	NA	NA	NA	NA	NA
46	Geraldine	Ohara	GUY'S AND ST THOMAS' NHS FOUNDATION TRUST	NA	NA	NA	NA	NA	NA	NA	NA	NA	X	NA	NA	NA	NA
47	Joseph	Parsons	GUY'S AND ST THOMAS' NHS FOUNDATION TRUST	NA	NA	NA	NA	X	NA	NA	NA	NA	NA	NA	NA	NA	NA
48	Alejandro	Perez Mira	GUY'S AND ST THOMAS' NHS FOUNDATION TRUST	NA	NA	NA	NA	X	NA	X	NA	NA	NA	NA	NA	NA	NA
49	Nadejda	Popescu	GUY'S AND ST THOMAS' NHS FOUNDATION TRUST	NA	NA	NA	NA	X	NA	X	NA	NA	NA	NA	NA	NA	NA
50	Denise	Prinzis	GUY'S AND ST THOMAS' NHS FOUNDATION TRUST	NA	NA	NA	NA	X	NA	X	NA	NA	NA	NA	NA	NA	NA
51	Alieza	Rara	GUY'S AND ST THOMAS' NHS FOUNDATION TRUST	NA	NA	NA	NA	X	NA	X	NA	NA	NA	NA	NA	NA	NA
52	Balram	Rathish	GUY'S AND ST THOMAS' NHS FOUNDATION TRUST	NA	NA	NA	NA	X	NA	X	NA	NA	NA	NA	NA	NA	NA
53	Kelley	Seitter	GUY'S AND ST THOMAS' NHS FOUNDATION TRUST	NA	NA	NA	NA	X	NA	X	NA	NA	NA	NA	NA	NA	NA
54	Saniyah	Shaikh	GUY'S AND ST THOMAS' NHS FOUNDATION TRUST	NA	NA	NA	NA	X	NA	X	NA	NA	NA	NA	NA	NA	NA
55	Claudine	Sun	GUY'S AND ST THOMAS' NHS FOUNDATION TRUST	NA	NA	NA	NA	X	NA	X	NA	NA	NA	NA	NA	NA	NA
56	Usman	Taj	GUY'S AND ST THOMAS' NHS FOUNDATION TRUST	NA	NA	NA	NA	X	NA	NA	NA	NA	NA	NA	NA	NA	NA
57	Paul	Wellman	GUY'S AND ST THOMAS' NHS FOUNDATION TRUST	NA	NA	NA	NA	NA	NA	X	NA	NA	NA	NA	NA	NA	NA
58	Aleksandra	Williams	GUY'S AND ST THOMAS' NHS FOUNDATION TRUST	NA	NA	NA	NA	NA	NA	X	NA	NA	NA	NA	NA	NA	NA
59	Tom	Williams	GUY'S AND ST THOMAS' NHS FOUNDATION TRUST	NA	NA	NA	NA	X	NA	NA	NA	NA	NA	NA	NA	NA	NA
60	Anthony	Drexel	HOMERTON UNIVERSITY HOSPITAL NHS FOUNDATION TRUST	NA	NA	NA	NA	X	NA	X	NA	NA	NA	NA	NA	NA	NA
61	Hassina	Furreed	HOMERTON UNIVERSITY HOSPITAL NHS FOUNDATION TRUST	NA	NA	NA	NA	X	NA	NA	NA	NA	NA	NA	NA	NA	NA
62	Monica	James	HOMERTON UNIVERSITY HOSPITAL NHS FOUNDATION TRUST	NA	NA	NA	NA	X	NA	NA	NA	NA	NA	NA	NA	NA	NA
63	Lyndsay	Johnson	HOMERTON UNIVERSITY HOSPITAL NHS FOUNDATION TRUST	NA	NA	NA	NA	NA	NA	X	NA	NA	NA	NA	NA	NA	NA
64	Christine	Mitchell-Inwang	HOMERTON UNIVERSITY HOSPITAL NHS FOUNDATION TRUST	NA	NA	NA	NA	NA	NA	NA	NA	NA	X	NA	NA	NA	NA
65	Tulimevava	Nandjembo	HOMERTON UNIVERSITY HOSPITAL NHS FOUNDATION TRUST	NA	NA	NA	NA	X	NA	NA	NA	NA	NA	NA	NA	NA	NA
66	James	Pitts	HOMERTON UNIVERSITY HOSPITAL NHS FOUNDATION TRUST	NA	NA	NA	NA	X	NA	NA	NA	NA	X	NA	NA	NA	NA
67	Eleanor	Taylor	HOMERTON UNIVERSITY HOSPITAL NHS FOUNDATION TRUST	NA	NA	NA	NA	X	NA	NA	NA	NA	NA	NA	NA	NA	NA
68	Sanjay	Wazir	HOMERTON UNIVERSITY HOSPITAL NHS FOUNDATION TRUST	NA	NA	NA	NA	NA	NA	NA	NA	NA	X	NA	NA	NA	NA
69	Aula	Abbara	IMPERIAL COLLEGE HEALTHCARE NHS TRUST	NA	NA	NA	NA	NA	NA	NA	NA	NA	X	NA	NA	NA	NA
70	Niall	Ahmad	IMPERIAL COLLEGE HEALTHCARE NHS TRUST	NA	NA	NA	NA	X	NA	X	NA	NA	NA	NA	NA	NA	NA
71	Zayneb	Alsaadi	IMPERIAL COLLEGE HEALTHCARE NHS TRUST	NA	NA	NA	NA	NA	NA	X	NA	NA	NA	NA	NA	NA	NA
72	Sunanda	Bhatia	IMPERIAL COLLEGE HEALTHCARE NHS TRUST	NA	NA	NA	NA	X	NA	NA	NA	NA	NA	NA	NA	NA	NA
73	Rebecca	Carmeloram	IMPERIAL COLLEGE HEALTHCARE NHS TRUST	NA	NA	NA	NA	X	NA	X	NA	NA	NA	NA	NA	NA	NA
74	Oshani	Dissanayake	IMPERIAL COLLEGE HEALTHCARE NHS TRUST	NA	NA	NA	NA	X	NA	X	NA	NA	NA	NA	NA	NA	NA
75	Andrea	Dmello	IMPERIAL COLLEGE HEALTHCARE NHS TRUST	NA	NA	NA	NA	X	NA	NA	NA	NA	NA	NA	NA	NA	NA
76	Umar	Ebrahimsa	IMPERIAL COLLEGE HEALTHCARE NHS TRUST	NA	NA	NA	NA	NA	NA	NA	NA	NA	X	NA	NA	NA	NA
77	Kirsty	Gray	IMPERIAL COLLEGE HEALTHCARE NHS TRUST	NA	NA	NA	NA	X	NA	X	NA	NA	NA	NA	NA	NA	NA
78	Justin	Healy	IMPERIAL COLLEGE HEALTHCARE NHS TRUST	NA	NA	NA	NA	X	NA	X	NA	NA	NA	NA	NA	NA	NA
79	Sarah	Johnson	IMPERIAL COLLEGE HEALTHCARE NHS TRUST	NA	NA	NA	NA	X	NA	NA	NA	NA	NA	NA	NA	NA	NA
80	Rosalie	Lear	IMPERIAL COLLEGE HEALTHCARE NHS TRUST	NA	NA	NA	NA	X	NA	X	NA	NA	NA	NA	NA	NA	NA
81	Migena	Luli	IMPERIAL COLLEGE HEALTHCARE NHS TRUST	NA	NA	NA	NA	X	NA	NA	NA	NA	NA	NA	NA	NA	NA
82	Amina	Mehar	IMPERIAL COLLEGE HEALTHCARE NHS TRUST	NA	NA	NA	NA	NA	NA	X	NA	NA	NA	NA	NA	NA	NA
83	Ravi	Mistry	IMPERIAL COLLEGE HEALTHCARE NHS TRUST	NA	NA	NA	NA	X	NA	X	NA	NA	NA	NA	NA	NA	NA
84	Sobia	Mustafa	IMPERIAL COLLEGE HEALTHCARE NHS TRUST	NA	NA	NA	NA	X	NA	X	NA	NA	NA	NA	NA	NA	NA
85	Aoife	O'Riordan	IMPERIAL COLLEGE HEALTHCARE NHS TRUST	NA	NA	NA	NA	X	NA	X	NA	NA	NA	NA	NA	NA	NA
86	Parita	Shah	IMPERIAL COLLEGE HEALTHCARE NHS TRUST	NA	NA	NA	NA	X	NA	NA	NA	NA	NA	NA	NA	NA	NA
87	Laura	Stokes	IMPERIAL COLLEGE HEALTHCARE NHS TRUST	NA	NA	NA	NA	X	NA	X	NA	NA	NA	NA	NA	NA	NA
88	Ann	Sturdy	IMPERIAL COLLEGE HEALTHCARE NHS TRUST	NA	NA	NA	NA	X	NA	NA	NA	NA	NA	NA	NA	NA	NA
89	Thomas	Swaine	IMPERIAL COLLEGE HEALTHCARE NHS TRUST	NA	NA	NA	NA	X	NA	X	NA	NA	NA	NA	NA	NA	NA
90	Claire	Waddington	IMPERIAL COLLEGE HEALTHCARE NHS TRUST	NA	NA	NA	NA	NA	NA	NA	NA	NA	X	NA	NA	NA	NA
91	Najma	Aden	IMPERIAL COLLEGE LONDON	NA	NA	X	NA	NA	NA	NA	NA	NA	NA	NA	NA	NA	NA
92	Olivia	Birkett	IMPERIAL COLLEGE LONDON	NA	NA	NA	NA	X	NA	NA	NA	NA	NA	NA	NA	NA	NA
93	Aubrey	Cunnington	IMPERIAL COLLEGE LONDON	X	X	X	X	X	X	X	X	NA	X	X	X	X	X
94	Stefan	Ebmeier	IMPERIAL COLLEGE LONDON	X	X	X	X	X	X	X	X	NA	X	X	X	X	X
95	Yash	Kapoor	IMPERIAL COLLEGE LONDON	NA	NA	NA	NA	X	NA	NA	NA	NA	NA	NA	NA	NA	NA
96	Katie	Krause	IMPERIAL COLLEGE LONDON	NA	NA	NA	NA	NA	NA	X	NA	NA	NA	NA	NA	NA	NA
97	Mauricio	Arias	KING'S COLLEGE HOSPITAL NHS FOUNDATION TRUST	NA	NA	NA	NA	NA	NA	NA	NA	NA	X	NA	NA	NA	NA
98	Birgit	Barbini	KING'S COLLEGE HOSPITAL NHS FOUNDATION TRUST	NA	NA	NA	NA	X	NA	NA	NA	NA	NA	NA	NA	NA	NA
99	Temitope	Busari	KING'S COLLEGE HOSPITAL NHS FOUNDATION TRUST	NA	NA	NA	NA	NA	NA	NA	NA	NA	X	NA	NA	NA	NA
100	Lucy	Campbell	KING'S COLLEGE HOSPITAL NHS FOUNDATION TRUST	NA	NA	NA	NA	X	NA	X	NA	NA	NA	NA	NA	NA	NA
101	David	Ho	KING'S COLLEGE HOSPITAL NHS FOUNDATION TRUST	NA	NA	NA	NA	X	NA	NA	NA	NA	X	NA	NA	NA	NA
102	Colin	Macleod	KING'S COLLEGE HOSPITAL NHS FOUNDATION TRUST	NA	NA	NA	NA	X	NA	X	NA	NA	NA	NA	NA	NA	NA
103	Leigh	Mcqueen	KING'S COLLEGE HOSPITAL NHS FOUNDATION TRUST	NA	NA	NA	NA	X	NA	NA	NA	NA	NA	NA	NA	NA	NA
104	Nisha	Patel	KING'S COLLEGE HOSPITAL NHS FOUNDATION TRUST	NA	NA	NA	NA	X	NA	X	NA	NA	NA	NA	NA	NA	NA
105	Frank	Post	KING'S COLLEGE HOSPITAL NHS FOUNDATION TRUST	NA	NA	NA	NA	NA	NA	NA	NA	NA	X	NA	NA	NA	NA
106	Lisa	Capozzi	LEWISHAM AND GREENWICH NHS TRUST	NA	NA	NA	NA	X	NA	NA	NA	NA	NA	NA	NA	NA	NA
107	Joemar	Delapena	LEWISHAM AND GREENWICH NHS TRUST	NA	NA	NA	NA	X	NA	NA	NA	NA	NA	NA	NA	NA	NA
108	Francesca	Ferretti	LEWISHAM AND GREENWICH NHS TRUST	NA	NA	NA	NA	NA	NA	NA	NA	NA	X	NA	NA	NA	NA
109	Emma	Gardiner	LEWISHAM AND GREENWICH NHS TRUST	NA	NA	NA	NA	X	NA	NA	NA	NA	NA	NA	NA	NA	NA
110	Blessing	Kazooba	LEWISHAM AND GREENWICH NHS TRUST	NA	NA	NA	NA	X	NA	X	NA	NA	NA	NA	NA	NA	NA
111	Ngandombe	Longondjo	LEWISHAM AND GREENWICH NHS TRUST	NA	NA	NA	NA	NA	NA	NA	NA	NA	X	NA	NA	NA	NA
112	Allison	Mascagni	LEWISHAM AND GREENWICH NHS TRUST	NA	NA	NA	NA	NA	NA	X	NA	NA	NA	NA	NA	NA	NA
113	Maggie	Nyirenda	LEWISHAM AND GREENWICH NHS TRUST	NA	NA	NA	NA	NA	NA	NA	NA	NA	X	NA	NA	NA	NA
114	Anand	Odedra	LEWISHAM AND GREENWICH NHS TRUST	NA	NA	NA	NA	NA	NA	NA	NA	NA	X	NA	NA	NA	NA
115	Samia	Pilgrim	LEWISHAM AND GREENWICH NHS TRUST	NA	NA	NA	NA	X	NA	X	NA	NA	NA	NA	NA	NA	NA
116	Rania	Stefa	LEWISHAM AND GREENWICH NHS TRUST	NA	NA	NA	NA	X	NA	NA	NA	NA	NA	NA	NA	NA	NA
117	Alastair	Yim	LEWISHAM AND GREENWICH NHS TRUST	NA	NA	NA	NA	NA	NA	NA	NA	NA	X	NA	NA	NA	NA
118	Jonny	Brend	LONDON NORTHWEST UNIVERSITY HEALTHCARE NHS TRUST	NA	NA	NA	NA	X	NA	NA	NA	NA	NA	NA	NA	NA	NA
119	Alexandra	Cann	LONDON NORTHWEST UNIVERSITY HEALTHCARE NHS TRUST	NA	NA	NA	NA	X	NA	X	NA	NA	NA	NA	NA	NA	NA
120	Tumena	Corrah	LONDON NORTHWEST UNIVERSITY HEALTHCARE NHS TRUST	NA	NA	NA	NA	NA	NA	NA	NA	NA	X	NA	NA	NA	NA
121	Anna	Daunt	LONDON NORTHWEST UNIVERSITY HEALTHCARE NHS TRUST	NA	NA	NA	NA	X	NA	X	NA	NA	NA	NA	NA	NA	NA
122	Amedine	Duret	LONDON NORTHWEST UNIVERSITY HEALTHCARE NHS TRUST	NA	NA	NA	NA	X	NA	NA	NA	NA	NA	NA	NA	NA	NA
123	Sambasivarao	Gurram	LONDON NORTHWEST UNIVERSITY HEALTHCARE NHS TRUST	NA	NA	NA	NA	X	NA	X	NA	NA	NA	NA	NA	NA	NA
124	Sara	Jaarour	LONDON NORTHWEST UNIVERSITY HEALTHCARE NHS TRUST	NA	NA	NA	NA	X	NA	NA	NA	NA	NA	NA	NA	NA	NA
125	Radhini	Karunaratne	LONDON NORTHWEST UNIVERSITY HEALTHCARE NHS TRUST	NA	NA	NA	NA	X	NA	NA	NA	NA	NA	NA	NA	NA	NA
126	Tabassum	Khan	LONDON NORTHWEST UNIVERSITY HEALTHCARE NHS TRUST	NA	NA	NA	NA	X	NA	X	NA	NA	NA	NA	NA	NA	NA
127	Karen	Kupczyk	LONDON NORTHWEST UNIVERSITY HEALTHCARE NHS TRUST	NA	NA	NA	NA	X	NA	NA	NA	NA	NA	NA	NA	NA	NA
128	Charlotte	Lim	LONDON NORTHWEST UNIVERSITY HEALTHCARE NHS TRUST	NA	NA	NA	NA	X	NA	X	NA	NA	NA	NA	NA	NA	NA
129	Jessica	Longley	LONDON NORTHWEST UNIVERSITY HEALTHCARE NHS TRUST	NA	NA	NA	NA	X	NA	X	NA	NA	NA	NA	NA	NA	NA
130	Shari	Noraiee	LONDON NORTHWEST UNIVERSITY HEALTHCARE NHS TRUST	NA	NA	NA	NA	X	NA	NA	NA	NA	NA	NA	NA	NA	NA
131	Parvathy	Oby Gopi	LONDON NORTHWEST UNIVERSITY HEALTHCARE NHS TRUST	NA	NA	NA	NA	X	NA	NA	NA	NA	NA	NA	NA	NA	NA
132	Padmasayee	Papineni	LONDON NORTHWEST UNIVERSITY HEALTHCARE NHS TRUST	NA	NA	NA	NA	NA	NA	NA	NA	NA	X	NA	NA	NA	NA
133	Sheena	Quaid	LONDON NORTHWEST UNIVERSITY HEALTHCARE NHS TRUST	NA	NA	NA	NA	NA	NA	X	NA	NA	NA	NA	NA	NA	NA
134	Ioana	Raducanu	LONDON NORTHWEST UNIVERSITY HEALTHCARE NHS TRUST	NA	NA	NA	NA	X	NA	NA	NA	NA	NA	NA	NA	NA	NA
135	Sreena	Raj	LONDON NORTHWEST UNIVERSITY HEALTHCARE NHS TRUST	NA	NA	NA	NA	X	NA	NA	NA	NA	NA	NA	NA	NA	NA
136	Ronak	Shah	LONDON NORTHWEST UNIVERSITY HEALTHCARE NHS TRUST	NA	NA	NA	NA	X	NA	NA	NA	NA	NA	NA	NA	NA	NA
137	Najwa	Soussi	LONDON NORTHWEST UNIVERSITY HEALTHCARE NHS TRUST	NA	NA	NA	NA	X	NA	X	NA	NA	NA	NA	NA	NA	NA
138	Rachel	Thompson	LONDON NORTHWEST UNIVERSITY HEALTHCARE NHS TRUST	NA	NA	NA	NA	X	NA	NA	NA	NA	NA	NA	NA	NA	NA
139	Steven	Tran	LONDON NORTHWEST UNIVERSITY HEALTHCARE NHS TRUST	NA	NA	NA	NA	X	NA	X	NA	NA	NA	NA	NA	NA	NA
140	Bhanu	Williams	LONDON NORTHWEST UNIVERSITY HEALTHCARE NHS TRUST	NA	NA	NA	NA	NA	NA	NA	NA	NA	X	NA	NA	NA	NA
141	Cecilia	Drapeau	NORTH MIDDLESEX UNIVERSITY HOSPITAL NHS TRUST	NA	NA	NA	NA	NA	NA	NA	NA	NA	X	NA	NA	NA	NA
142	Sandra	Essien	NORTH MIDDLESEX UNIVERSITY HOSPITAL NHS TRUST	NA	NA	NA	NA	NA	NA	X	NA	NA	NA	NA	NA	NA	NA
143	Rachel	Herbert	NORTH MIDDLESEX UNIVERSITY HOSPITAL NHS TRUST	NA	NA	NA	NA	NA	NA	NA	NA	NA	X	NA	NA	NA	NA
144	Swati	Jain	NORTH MIDDLESEX UNIVERSITY HOSPITAL NHS TRUST	NA	NA	NA	NA	X	NA	X	NA	NA	NA	NA	NA	NA	NA
145	Na'im	Merchant	NORTH MIDDLESEX UNIVERSITY HOSPITAL NHS TRUST	NA	NA	NA	NA	X	NA	X	NA	NA	NA	NA	NA	NA	NA
146	Bridget	Oduro	NORTH MIDDLESEX UNIVERSITY HOSPITAL NHS TRUST	NA	NA	NA	NA	X	NA	X	NA	NA	NA	NA	NA	NA	NA
147	Thawhidur	Rahman	NORTH MIDDLESEX UNIVERSITY HOSPITAL NHS TRUST	NA	NA	NA	NA	X	NA	NA	NA	NA	NA	NA	NA	NA	NA
148	Thomas	Sammut	NORTH MIDDLESEX UNIVERSITY HOSPITAL NHS TRUST	NA	NA	NA	NA	X	NA	X	NA	NA	NA	NA	NA	NA	NA
149	Naresh	Seeboruth	NORTH MIDDLESEX UNIVERSITY HOSPITAL NHS TRUST	NA	NA	NA	NA	X	NA	X	NA	NA	NA	NA	NA	NA	NA
150	Linda	Walker	NORTH MIDDLESEX UNIVERSITY HOSPITAL NHS TRUST	NA	NA	NA	NA	NA	NA	NA	NA	NA	X	NA	NA	NA	NA
151	Maria	Belini	ST GEORGE'S UNIVERSITY HOSPITALS NHS FOUNDATION TRUST	NA	NA	NA	NA	X	NA	X	NA	NA	NA	NA	NA	NA	NA
152	Simon	Drysdale	ST GEORGE'S UNIVERSITY HOSPITALS NHS FOUNDATION TRUST	NA	NA	NA	NA	NA	NA	NA	NA	NA	X	NA	NA	NA	NA
153	Claire	Gilmartin	ST GEORGE'S UNIVERSITY HOSPITALS NHS FOUNDATION TRUST	NA	NA	NA	NA	X	NA	X	NA	NA	NA	NA	NA	NA	NA
154	Cecilia	Hultin	ST GEORGE'S UNIVERSITY HOSPITALS NHS FOUNDATION TRUST	NA	NA	NA	NA	X	NA	X	NA	NA	NA	NA	NA	NA	NA
155	Hong	Ju	ST GEORGE'S UNIVERSITY HOSPITALS NHS FOUNDATION TRUST	NA	NA	NA	NA	X	NA	X	NA	NA	NA	NA	NA	NA	NA
156	Sanjeev	Krishna	ST GEORGE'S UNIVERSITY HOSPITALS NHS FOUNDATION TRUST	NA	NA	NA	NA	NA	NA	NA	NA	NA	X	NA	NA	NA	NA
157	Aline	Lopes Fernandes	ST GEORGE'S UNIVERSITY HOSPITALS NHS FOUNDATION TRUST	NA	NA	NA	NA	X	NA	X	NA	NA	NA	NA	NA	NA	NA
158	Mercedes	Lucas Mejia	ST GEORGE'S UNIVERSITY HOSPITALS NHS FOUNDATION TRUST	NA	NA	NA	NA	X	NA	NA	NA	NA	NA	NA	NA	NA	NA
159	Ben	Patterson	ST GEORGE'S UNIVERSITY HOSPITALS NHS FOUNDATION TRUST	NA	NA	NA	NA	X	NA	X	NA	NA	NA	NA	NA	NA	NA
160	Nuria	Sanchez Clemente	ST GEORGE'S UNIVERSITY HOSPITALS NHS FOUNDATION TRUST	NA	NA	NA	NA	X	NA	X	NA	NA	NA	NA	NA	NA	NA
161	Joana	Teixeira	ST GEORGE'S UNIVERSITY HOSPITALS NHS FOUNDATION TRUST	NA	NA	NA	NA	X	NA	NA	NA	NA	NA	NA	NA	NA	NA
162	Olymia	Amoo	UNIVERSITY COLLEGE LONDON HOSPITALS NHS FOUNDATION TRUST	NA	NA	NA	NA	X	NA	X	NA	NA	NA	NA	NA	NA	NA
163	Sally	Amor	UNIVERSITY COLLEGE LONDON HOSPITALS NHS FOUNDATION TRUST	NA	NA	NA	NA	X	NA	X	NA	NA	NA	NA	NA	NA	NA
164	Sarah	Eisen	UNIVERSITY COLLEGE LONDON HOSPITALS NHS FOUNDATION TRUST	NA	NA	NA	NA	NA	NA	NA	NA	NA	X	NA	NA	NA	NA
165	Besine	Laszczych	UNIVERSITY COLLEGE LONDON HOSPITALS NHS FOUNDATION TRUST	NA	NA	NA	NA	X	NA	NA	NA	NA	NA	NA	NA	NA	NA
166	Kate	McMonnies	UNIVERSITY COLLEGE LONDON HOSPITALS NHS FOUNDATION TRUST	NA	NA	NA	NA	X	NA	X	NA	NA	NA	NA	NA	NA	NA
167	Aashna	Samson	UNIVERSITY COLLEGE LONDON HOSPITALS NHS FOUNDATION TRUST	NA	NA	NA	NA	X	NA	NA	NA	NA	NA	NA	NA	NA	NA
168	Camilla	Sen	UNIVERSITY COLLEGE LONDON HOSPITALS NHS FOUNDATION TRUST	NA	NA	NA	NA	NA	NA	NA	NA	NA	X	NA	NA	NA	NA
169	Lucy	Wellings	UNIVERSITY COLLEGE LONDON HOSPITALS NHS FOUNDATION TRUST	NA	NA	NA	NA	X	NA	X	NA	NA	NA	NA	NA	NA	NA
170	Alicia	Chevalier	WHITTINGTON HEALTH NHS TRUST	NA	NA	NA	NA	X	NA	X	NA	NA	NA	NA	NA	NA	NA
171	Jack	French	WHITTINGTON HEALTH NHS TRUST	NA	NA	NA	NA	X	NA	X	NA	NA	NA	NA	NA	NA	NA
172	Ana	Garcia Mingo	WHITTINGTON HEALTH NHS TRUST	NA	NA	NA	NA	NA	NA	NA	NA	NA	X	NA	NA	NA	NA
173	Abiola	Harrison	WHITTINGTON HEALTH NHS TRUST	NA	NA	NA	NA	X	NA	NA	NA	NA	NA	NA	NA	NA	NA
174	Natalie	Prevatt	WHITTINGTON HEALTH NHS TRUST	NA	NA	NA	NA	NA	NA	NA	NA	NA	X	NA	NA	NA	NA
175	Kathryn	Simpson	WHITTINGTON HEALTH NHS TRUST	NA	NA	NA	NA	X	NA	X	NA	NA	NA	NA	NA	NA	NA
176	Rachel	Watts	WHITTINGTON HEALTH NHS TRUST	NA	NA	NA	NA	X	NA	X	NA	NA	NA	NA	NA	NA	NA
177	Zoe	Wellbelove	WHITTINGTON HEALTH NHS TRUST	NA	NA	NA	NA	X	NA	X	NA	NA	NA	NA	NA	NA	NA
